# HAPPI GWAS: Holistic Analysis with Pre and Post Integration GWAS

**DOI:** 10.1101/2020.04.07.998690

**Authors:** Marianne L. Slaten, Yen On Chan, Vivek Shrestha, Alexander E. Lipka, Ruthie Angelovici

## Abstract

**Motivation:** Advanced publicly available sequencing data from large populations have enabled informative genome-wide association studies (GWAS) that associate SNPs with phenotypic traits of interest. Many publicly available tools able to perform GWAS have been developed in response to increased demand. However, these tools lack a comprehensive pipeline that includes both pre-GWAS analysis such as outlier removal, data transformation, and calculation of Best Linear Unbiased Predictions (BLUPs) or Best Linear Unbiased Estimates (BLUEs). In addition, post-GWAS analysis such as haploblock analysis and candidate gene identification are lacking.

**Results:** Here, we present HAPPI GWAS, an open-source GWAS tool able to perform pre-GWAS, GWAS, and post-GWAS analysis in an automated pipeline using the command-line interface.

**Availability:** HAPPI GWAS is written in R for any Unix-like operating systems and is available on GitHub (https://github.com/Angelovici-Lab/HAPPI.GWAS.git).
