## Supplementary Table S1 for "HAPPI GWAS: Holistic Analysis with Pre and Post Integration GWAS"

### Sheet: Supplemental_Materials_SXXX
Supplementary Table S1. Summary output from HAPPI GWAS demo data combining GWAS and haploblock results across all traits. All significant SNPs with their associated traits, genes, and gene descriptions are provided.
SNP	Chromosome	Position	P.value	FDR_Adjusted_P-values	maf	nobs	Rsquare.of.Model.without.SNP	Rsquare.of.Model.with.SNP	effect	Trait	Method	LD_number	LD_start	LD_end	Haploblock_number	Haploblock_start	Haploblock_stop	Gene_name	Gene_start	Gene_stop	Gene_description
PZA00447.8	1	9024005	8.22e-05	0.0371833	0.487319	276	0.346498	0.384768	-1.17647	dpoll	GLM	100000	8924005	9124005	2	9023947	9024005	NA	NA	NA	NA
PZA02814.2	2	17268906	8.38e-05	0.0371833	0.467391	276	0.346498	0.384674	1.17994	dpoll	GLM	100000	17168906	17368906	NA	NA	NA	Zm00001d002626	17190893	17193599	Cytochrome P450 CYP87A15
PZA02814.2	2	17268906	8.38e-05	0.0371833	0.467391	276	0.346498	0.384674	1.17994	dpoll	GLM	100000	17168906	17368906	NA	NA	NA	Zm00001d002628	17231899	17234633	60S ribosomal protein L15-2
PZA02814.2	2	17268906	8.38e-05	0.0371833	0.467391	276	0.346498	0.384674	1.17994	dpoll	GLM	100000	17168906	17368906	NA	NA	NA	Zm00001d002629	17326658	17330523	Putative cytochrome P450 superfamily protein
PZA02814.2	2	17268906	8.38e-05	0.0371833	0.467391	276	0.346498	0.384674	1.17994	dpoll	GLM	100000	17168906	17368906	NA	NA	NA	Zm00001d002630	17337400	17339739	Calmodulin binding protein
PZB00772.1	2	208388592	2.44e-05	0.0216072	0.38587	276	0.346498	0.390651	-1.2947	dpoll	GLM	100000	208288592	208488592	1	208388351	208388592	NA	NA	NA	NA
PZA00265.6	3	55946581	8.21e-05	0.0371833	0.40942	276	0.346498	0.384776	1.20713	dpoll	GLM	100000	55846581	56046581	1	55946581	55946639	NA	NA	NA	NA
PZA00265.4	3	55946639	5.77e-06	0.007672	0.219203	276	0.346498	0.39773	1.62808	dpoll	GLM	100000	55846639	56046639	1	55946581	55946639	NA	NA	NA	NA
PZA03591.1	8	134813437	3.84e-07	0.00102226	0.177536	276	0.346498	0.411332	-2.00761	dpoll	GLM	100000	134713437	134913437	1	134813437	134813696	NA	NA	NA	NA
PZA02869.4	1	4429927	0.00044018	0.0419971	0.2249	249	0.060937	0.109404	1.16479	EarDia	GLM	100000	4329927	4529927	1	4429897	4430055	NA	NA	NA	NA
PZA03561.4	1	60212209	4.63e-05	0.0154122	0.0582329	249	0.060937	0.126608	-2.5552	EarDia	GLM	100000	60112209	60312209	NA	NA	NA	NA	NA	NA	NA
PZB00148.3	1	240498948	3.69e-05	0.0142887	0.220884	249	0.060937	0.128375	-1.32936	EarDia	GLM	100000	240398948	240598948	2	240498509	240501138	NA	NA	NA	NA
PZB00425.1	1	240499513	0.000108513	0.0202032	0.186747	249	0.060937	0.120039	1.34916	EarDia	GLM	100000	240399513	240599513	2	240498509	240501138	NA	NA	NA	NA
PZB00237.2	1	240501065	3.41e-05	0.0142887	0.0803213	249	0.060937	0.128998	2.24443	EarDia	GLM	100000	240401065	240601065	2	240498509	240501138	NA	NA	NA	NA
PZB00237.1	1	240501138	0.000139404	0.0202032	0.222892	249	0.060937	0.11812	-1.30857	EarDia	GLM	100000	240401138	240601138	2	240498509	240501138	NA	NA	NA	NA
PZB01427.4	1	270364551	0.000226059	0.0286448	0.156627	249	0.060937	0.114437	1.3581	EarDia	GLM	100000	270264551	270464551	NA	NA	NA	Zm00001d033671	270391709	270392980	Protein FAF-like chloroplastic
PZB01427.4	1	270364551	0.000226059	0.0286448	0.156627	249	0.060937	0.114437	1.3581	EarDia	GLM	100000	270264551	270464551	NA	NA	NA	Zm00001d033672	270396058	270399665	DNA topoisomerase type IA core
PZB01227.3	1	288441116	3.76e-05	0.0142887	0.188755	249	0.060937	0.128234	1.55771	EarDia	GLM	100000	288341116	288541116	NA	NA	NA	NA	NA	NA	NA
PZA01753.1	2	14751136	8.67e-05	0.0194993	0.198795	249	0.060937	0.121762	1.56802	EarDia	GLM	100000	14651136	14851136	NA	NA	NA	Zm00001d002519	14661462	14662655	RING-H2 finger protein ATL3J
PZA01753.1	2	14751136	8.67e-05	0.0194993	0.198795	249	0.060937	0.121762	1.56802	EarDia	GLM	100000	14651136	14851136	NA	NA	NA	Zm00001d002520	14677835	14678137	OSJNBa0013K16.16 protein%3B protein
PZA01753.1	2	14751136	8.67e-05	0.0194993	0.198795	249	0.060937	0.121762	1.56802	EarDia	GLM	100000	14651136	14851136	NA	NA	NA	Zm00001d002521	14685314	14685574	OSJNBa0013K16.16 protein%3B protein
PZA01753.1	2	14751136	8.67e-05	0.0194993	0.198795	249	0.060937	0.121762	1.56802	EarDia	GLM	100000	14651136	14851136	NA	NA	NA	Zm00001d002522	14689077	14689382	OSJNBa0013K16.16 protein%3B protein
PZA01753.1	2	14751136	8.67e-05	0.0194993	0.198795	249	0.060937	0.121762	1.56802	EarDia	GLM	100000	14651136	14851136	NA	NA	NA	Zm00001d002523	14724861	14725891	OSJNBa0013K16.15 protein%3B protein
PZA01753.1	2	14751136	8.67e-05	0.0194993	0.198795	249	0.060937	0.121762	1.56802	EarDia	GLM	100000	14651136	14851136	NA	NA	NA	Zm00001d002531	14794259	14796980	Nucleotide-diphospho-sugar transferase family protein
PZA03559.1	2	15810363	0.000588544	0.0486241	0.423695	249	0.060937	0.107228	0.930128	EarDia	GLM	100000	15710363	15910363	NA	NA	NA	Zm00001d002573	15738092	15739963	protein_coding
PZA03559.1	2	15810363	0.000588544	0.0486241	0.423695	249	0.060937	0.107228	0.930128	EarDia	GLM	100000	15710363	15910363	NA	NA	NA	Zm00001d002576	15881659	15882300	RING zinc finger protein-like
PZB02035.3	2	27403594	0.000358055	0.0402337	0.263052	249	0.060937	0.110958	-1.05951	EarDia	GLM	100000	27303594	27503594	5	NA	NA	Zm00001d002936	27303853	27322287	Transportin-1
PZB02035.3	2	27403594	0.000358055	0.0402337	0.263052	249	0.060937	0.110958	-1.05951	EarDia	GLM	100000	27303594	27503594	5	NA	NA	Zm00001d002937	27420578	27426388	cytochrome P450 family 72 subfamily A polypeptide 8
PZB02035.3	2	27403594	0.000358055	0.0402337	0.263052	249	0.060937	0.110958	-1.05951	EarDia	GLM	100000	27303594	27503594	5	NA	NA	Zm00001d002938	27443632	27447830	protein_coding
PZB01231.2	2	39041117	0.000144254	0.0202032	0.220884	249	0.060937	0.117858	1.18635	EarDia	GLM	100000	38941117	39141117	2	NA	NA	Zm00001d003291	38955003	38958609	protein_coding
PZB01231.2	2	39041117	0.000144254	0.0202032	0.220884	249	0.060937	0.117858	1.18635	EarDia	GLM	100000	38941117	39141117	2	NA	NA	Zm00001d003292	38985990	38989290	beta-14-N-acetylglucosaminyltransferase family protein
PZB01231.2	2	39041117	0.000144254	0.0202032	0.220884	249	0.060937	0.117858	1.18635	EarDia	GLM	100000	38941117	39141117	2	NA	NA	Zm00001d003293	39094599	39100476	protein_coding
PZB01231.2	2	39041117	0.000144254	0.0202032	0.220884	249	0.060937	0.117858	1.18635	EarDia	GLM	100000	38941117	39141117	2	NA	NA	Zm00001d003295	39107875	39109449	pentatricopeptide (PPR) repeat protein
PZB01231.2	2	39041117	0.000144254	0.0202032	0.220884	249	0.060937	0.117858	1.18635	EarDia	GLM	100000	38941117	39141117	2	NA	NA	Zm00001d003294	39107875	39110040	Pentatricopeptide repeat-containing protein mitochondrial
PZB01231.2	2	39041117	0.000144254	0.0202032	0.220884	249	0.060937	0.117858	1.18635	EarDia	GLM	100000	38941117	39141117	2	NA	NA	Zm00001d003296	39111816	39112367	OSJNBa0044K18.5 protein
PZB01231.2	2	39041117	0.000144254	0.0202032	0.220884	249	0.060937	0.117858	1.18635	EarDia	GLM	100000	38941117	39141117	2	NA	NA	Zm00001d003297	39113486	39115734	BTB/POZ domain-containing protein
PZA03641.1	2	195215389	0.000441296	0.0419971	0.0522088	249	0.060937	0.109385	2.06235	EarDia	GLM	100000	195115389	195315389	NA	NA	NA	Zm00001d006008	195179025	195182945	Heat shock protein 90-2
PZA03641.1	2	195215389	0.000441296	0.0419971	0.0522088	249	0.060937	0.109385	2.06235	EarDia	GLM	100000	195115389	195315389	NA	NA	NA	Zm00001d006009	195217954	195218745	Fasciclin-like arabinogalactan protein 7
PZA03641.1	2	195215389	0.000441296	0.0419971	0.0522088	249	0.060937	0.109385	2.06235	EarDia	GLM	100000	195115389	195315389	NA	NA	NA	Zm00001d006011	195231015	195246454	E3 ubiquitin-protein ligase UPL5
PZA03641.1	2	195215389	0.000441296	0.0419971	0.0522088	249	0.060937	0.109385	2.06235	EarDia	GLM	100000	195115389	195315389	NA	NA	NA	Zm00001d006013	195255047	195255618	Whole genome shotgun sequence of line PN40024 scaffold_64.assembly12x (Fragment)
PZA03641.1	2	195215389	0.000441296	0.0419971	0.0522088	249	0.060937	0.109385	2.06235	EarDia	GLM	100000	195115389	195315389	NA	NA	NA	Zm00001d006014	195257402	195259311	Whole genome shotgun sequence of line PN40024 scaffold_64.assembly12x (Fragment)
PZA03641.1	2	195215389	0.000441296	0.0419971	0.0522088	249	0.060937	0.109385	2.06235	EarDia	GLM	100000	195115389	195315389	NA	NA	NA	Zm00001d006016	195298613	195299098	Multiple stress-responsive zinc-finger protein ISAP1
PZA03641.1	2	195215389	0.000441296	0.0419971	0.0522088	249	0.060937	0.109385	2.06235	EarDia	GLM	100000	195115389	195315389	NA	NA	NA	Zm00001d006017	195306607	195307923	Serine/threonine-protein kinase UCNL
PZB01856.4	3	162186725	0.000288552	0.0349017	0.0722892	249	0.060937	0.112587	-1.81947	EarDia	GLM	100000	162086725	162286725	1	162186725	162186937	NA	NA	NA	NA
PZB01856.2	3	162187057	8.72e-05	0.0194993	0.12249	249	0.060937	0.121717	-1.54616	EarDia	GLM	100000	162087057	162287057	1	NA	NA	Zm00001d042340	162108284	162110878	Transcription and mRNA export factor SUS1
PZB01856.2	3	162187057	8.72e-05	0.0194993	0.12249	249	0.060937	0.121717	-1.54616	EarDia	GLM	100000	162087057	162287057	1	NA	NA	Zm00001d042342	162156155	162162138	Serine/arginine-rich splicing factor SR45a
PZB01856.2	3	162187057	8.72e-05	0.0194993	0.12249	249	0.060937	0.121717	-1.54616	EarDia	GLM	100000	162087057	162287057	1	NA	NA	Zm00001d042343	162172639	162177092	CBS domain-containing protein CBSX6
PZB01856.2	3	162187057	8.72e-05	0.0194993	0.12249	249	0.060937	0.121717	-1.54616	EarDia	GLM	100000	162087057	162287057	1	NA	NA	Zm00001d042344	162243684	162248792	protein_coding
PHM1959.26	3	168443563	0.000118813	0.0202032	0.485944	249	0.060937	0.119343	1.04575	EarDia	GLM	100000	168343563	168543563	2	168443563	168443677	NA	NA	NA	NA
PZB01052.2	3	186580210	0.000362874	0.0402337	0.182731	249	0.060937	0.110857	1.21288	EarDia	GLM	100000	186480210	186680210	1	186580149	186580250	NA	NA	NA	NA
PZD00004.3	3	199478329	2.61e-06	0.00695436	0.0783133	249	0.060937	0.149331	-2.73377	EarDia	GLM	100000	199378329	199578329	NA	NA	NA	Zm00001d043426	199479040	199481034	Pentatricopeptide repeat-containing protein
PZD00004.3	3	199478329	2.61e-06	0.00695436	0.0783133	249	0.060937	0.149331	-2.73377	EarDia	GLM	100000	199378329	199578329	NA	NA	NA	Zm00001d043428	199525342	199532354	Callose synthase 11
PZB00093.2	4	122796082	0.000603005	0.0486241	0.222892	249	0.060937	0.107046	1.10361	EarDia	GLM	100000	122696082	122896082	1	122795133	122796119	NA	NA	NA	NA
PZA03409.2	4	128632484	0.000213949	0.0284659	0.345382	249	0.060937	0.114855	-1.00842	EarDia	GLM	100000	128532484	128732484	1	NA	NA	NA	NA	NA	NA
PZA03174.3	4	146943233	0.000528512	0.0455664	0.176707	249	0.060937	0.108033	1.36834	EarDia	GLM	100000	146843233	147043233	NA	NA	NA	Zm00001d051166	146846109	146848259	phenylalanine ammonia lyase4
PZA03174.3	4	146943233	0.000528512	0.0455664	0.176707	249	0.060937	0.108033	1.36834	EarDia	GLM	100000	146843233	147043233	NA	NA	NA	Zm00001d051169	147008414	147008864	Serine carboxypeptidase S28 family protein
PZA00453.7	4	166281276	5.29e-06	0.00704196	0.104418	249	0.060937	0.143682	1.97953	EarDia	GLM	100000	166181276	166381276	1	166281189	166281276	NA	NA	NA	NA
PZB00282.2	4	178735388	1.38e-05	0.0122168	0.323293	249	0.060937	0.1361	1.44258	EarDia	GLM	100000	178635388	178835388	NA	NA	NA	Zm00001d052075	178746526	178748147	60S ribosomal protein L35a-2
PZB00282.2	4	178735388	1.38e-05	0.0122168	0.323293	249	0.060937	0.1361	1.44258	EarDia	GLM	100000	178635388	178835388	NA	NA	NA	Zm00001d052076	178749028	178755925	Tetraspanin-2
PZB00282.2	4	178735388	1.38e-05	0.0122168	0.323293	249	0.060937	0.1361	1.44258	EarDia	GLM	100000	178635388	178835388	NA	NA	NA	Zm00001d052077	178757281	178758312	Galactosyltransferase family protein
PZB00282.2	4	178735388	1.38e-05	0.0122168	0.323293	249	0.060937	0.1361	1.44258	EarDia	GLM	100000	178635388	178835388	NA	NA	NA	Zm00001d052078	178759836	178764070	26S protease regulatory subunit 7 homolog A
PZB00282.2	4	178735388	1.38e-05	0.0122168	0.323293	249	0.060937	0.1361	1.44258	EarDia	GLM	100000	178635388	178835388	NA	NA	NA	Zm00001d052079	178764555	178775799	protein_coding
PZB00282.2	4	178735388	1.38e-05	0.0122168	0.323293	249	0.060937	0.1361	1.44258	EarDia	GLM	100000	178635388	178835388	NA	NA	NA	Zm00001d052080	178783005	178797565	zinc ion binding
PZA00942.2	6	102566000	0.000135631	0.0202032	0.297189	249	0.060937	0.11833	1.21173	EarDia	GLM	100000	102466000	102666000	NA	NA	NA	NA	NA	NA	NA
PZA00405.2	7	138551678	3.5e-05	0.0142887	0.441767	249	0.060937	0.128798	1.12213	EarDia	GLM	100000	138451678	138651678	1	138551416	138551678	NA	NA	NA	NA
PZA03544.3	7	157154622	0.000530837	0.0455664	0.303213	249	0.060937	0.108	0.993245	EarDia	GLM	100000	157054622	157254622	NA	NA	NA	NA	NA	NA	NA
PZA03544.4	7	157154717	0.000141514	0.0202032	0.180723	249	0.060937	0.118005	1.2948	EarDia	GLM	100000	157054717	157254717	NA	NA	NA	NA	NA	NA	NA
PZA03591.1	8	134813437	9.69e-05	0.0198373	0.184739	249	0.060937	0.120907	-1.35415	EarDia	GLM	100000	134713437	134913437	1	134813437	134813696	NA	NA	NA	NA
PZA03698.1	8	155571435	8.79e-05	0.0194993	0.457831	249	0.060937	0.121655	-1.03917	EarDia	GLM	100000	155471435	155671435	1	155569735	155571651	NA	NA	NA	NA
PZA03235.2	9	114897449	0.000396467	0.0419971	0.257028	249	0.060937	0.11019	-1.08151	EarDia	GLM	100000	114797449	114997449	1	114897449	114897665	NA	NA	NA	NA
PZB01292.1	9	117894891	7.25e-05	0.0194993	0.186747	249	0.060937	0.123146	1.46065	EarDia	GLM	100000	117794891	117994891	NA	NA	NA	NA	NA	NA	NA
PZA01369.1	9	140926271	0.000459519	0.0421648	0.253012	249	0.060937	0.109081	1.15235	EarDia	GLM	100000	140826271	141026271	NA	NA	NA	Zm00001d047749	140823447	140828462	alpha/beta-Hydrolases superfamily protein
PZA01369.1	9	140926271	0.000459519	0.0421648	0.253012	249	0.060937	0.109081	1.15235	EarDia	GLM	100000	140826271	141026271	NA	NA	NA	Zm00001d047750	140834066	140837709	Probable beta-14-xylosyltransferase IRX9
PZA01369.1	9	140926271	0.000459519	0.0421648	0.253012	249	0.060937	0.109081	1.15235	EarDia	GLM	100000	140826271	141026271	NA	NA	NA	Zm00001d047751	140864096	140865157	F-box protein At-B
PZA01369.1	9	140926271	0.000459519	0.0421648	0.253012	249	0.060937	0.109081	1.15235	EarDia	GLM	100000	140826271	141026271	NA	NA	NA	Zm00001d047752	140901122	140902338	protein_coding
PZA01369.1	9	140926271	0.000459519	0.0421648	0.253012	249	0.060937	0.109081	1.15235	EarDia	GLM	100000	140826271	141026271	NA	NA	NA	Zm00001d047753	140907239	140909664	Probable RNA-binding protein ARP1
PZA01369.1	9	140926271	0.000459519	0.0421648	0.253012	249	0.060937	0.109081	1.15235	EarDia	GLM	100000	140826271	141026271	NA	NA	NA	Zm00001d047754	140910564	140916186	Probable sugar phosphate/phosphate translocator
PZA01369.1	9	140926271	0.000459519	0.0421648	0.253012	249	0.060937	0.109081	1.15235	EarDia	GLM	100000	140826271	141026271	NA	NA	NA	Zm00001d047755	140918274	140926061	Arogenate dehydratase/prephenate dehydratase 2 chloroplastic
PZA01369.1	9	140926271	0.000459519	0.0421648	0.253012	249	0.060937	0.109081	1.15235	EarDia	GLM	100000	140826271	141026271	NA	NA	NA	Zm00001d047757	141020616	141024529	ascorbate peroxidase homolog
PZA03585.1	10	104900730	0.000441909	0.0419971	0.130522	249	0.060937	0.109375	1.34073	EarDia	GLM	100000	104800730	105000730	NA	NA	NA	NA	NA	NA	NA
PZA03214.3	1	245136244	1.93e-05	0.0226844	0.0824373	279	0.164581	0.221813	13.7165	EarHT	GLM	100000	245036244	245236244	1	NA	NA	NA	NA	NA	NA
PZB02440.1	1	286271514	5.13e-05	0.0227403	0.159498	279	0.164581	0.215829	6.88522	EarHT	GLM	100000	286171514	286371514	2	NA	NA	NA	NA	NA	NA
PZA03559.1	2	15810363	2.33e-05	0.0226844	0.426523	279	0.164581	0.220674	5.13774	EarHT	GLM	100000	15710363	15910363	NA	NA	NA	Zm00001d002573	15738092	15739963	protein_coding
PZA03559.1	2	15810363	2.33e-05	0.0226844	0.426523	279	0.164581	0.220674	5.13774	EarHT	GLM	100000	15710363	15910363	NA	NA	NA	Zm00001d002576	15881659	15882300	RING zinc finger protein-like
PZA00277.9	2	141942814	4.26e-05	0.0226844	0.193548	279	0.164581	0.216957	-6.37262	EarHT	GLM	100000	141842814	142042814	1	141942735	141942814	NA	NA	NA	NA
PZA00265.6	3	55946581	9.05e-05	0.0300872	0.412186	279	0.164581	0.212378	4.83498	EarHT	GLM	100000	55846581	56046581	1	55946581	55946639	NA	NA	NA	NA
PZA00332.5	4	194749287	0.000134769	0.0358621	0.324373	279	0.164581	0.209969	-5.06596	EarHT	GLM	100000	194649287	194849287	1	194749230	194749287	NA	NA	NA	NA
PHM904.21	7	69232215	0.000110624	0.0327078	0.322581	279	0.164581	0.21116	4.74204	EarHT	GLM	100000	69132215	69332215	NA	NA	NA	NA	NA	NA	NA
PZA03591.1	8	134813437	0.000161584	0.0390886	0.175627	279	0.164581	0.208877	-5.96613	EarHT	GLM	100000	134713437	134913437	1	134813437	134813696	NA	NA	NA	NA
PZA00460.8	8	163565334	3.47e-05	0.0226844	0.480287	279	0.164581	0.218219	5.18761	EarHT	GLM	100000	163465334	163665334	NA	NA	NA	Zm00001d011876	163614240	163618286	protein_coding
PZA02945.10	10	33619582	6.25e-05	0.0237532	0.396057	279	0.164581	0.214624	4.75464	EarHT	GLM	100000	33519582	33719582	1	33619582	33619945	NA	NA	NA	NA
PZB01412.2	10	126573429	2.65e-05	0.0226844	0.0734767	279	0.164581	0.219862	10.4143	EarHT	GLM	100000	126473429	126673429	NA	NA	NA	Zm00001d025694	126527371	126529992	Surfeit locus protein 2 (SURF2)
PZB01412.2	10	126573429	2.65e-05	0.0226844	0.0734767	279	0.164581	0.219862	10.4143	EarHT	GLM	100000	126473429	126673429	NA	NA	NA	Zm00001d025695	126530158	126532242	Pentatricopeptide repeat-containing protein chloroplastic
PZB01412.2	10	126573429	2.65e-05	0.0226844	0.0734767	279	0.164581	0.219862	10.4143	EarHT	GLM	100000	126473429	126673429	NA	NA	NA	Zm00001d025696	126532005	126537113	Cellulase (glycosyl hydrolase family 5) protein
PZB01412.2	10	126573429	2.65e-05	0.0226844	0.0734767	279	0.164581	0.219862	10.4143	EarHT	GLM	100000	126473429	126673429	NA	NA	NA	Zm00001d025697	126601226	126609111	Replication protein-like
PZB01412.2	10	126573429	2.65e-05	0.0226844	0.0734767	279	0.164581	0.219862	10.4143	EarHT	GLM	100000	126473429	126673429	NA	NA	NA	Zm00001d025698	126604796	126605766	Golgin candidate 1
