## Supplementary Table S3 for "HAPPI GWAS: Holistic Analysis with Pre and Post Integration GWAS"

### Sheet: Supplemental_Materials_SXX
Supplementary Table S3. Summary output from HAPPI GWAS demo data including GWAS and haploblock results for the top five most recurring significant SNPs across all traits.
SNP	Chromosome	Position	P.value	FDR_Adjusted_P-values	maf	nobs	Rsquare.of.Model.without.SNP	Rsquare.of.Model.with.SNP	effect	Trait	Method	LD_number	LD_start	LD_end	Haploblock_number	Haploblock_start	Haploblock_stop	Gene_name	Gene_start	Gene_stop	Gene_description	Count
PZA03591.1	8	134813437	3.84e-07	0.00102226	0.177536	276	0.346498	0.411332	-2.00761	dpoll	GLM	100000	134713437	134913437	1	134813437	134813696	NA	NA	NA	NA	3
PZA03591.1	8	134813437	9.69e-05	0.0198373	0.184739	249	0.060937	0.120907	-1.35415	EarDia	GLM	100000	134713437	134913437	1	134813437	134813696	NA	NA	NA	NA	3
PZA03591.1	8	134813437	0.000161584	0.0390886	0.175627	279	0.164581	0.208877	-5.96613	EarHT	GLM	100000	134713437	134913437	1	134813437	134813696	NA	NA	NA	NA	3
PZA00265.6	3	55946581	8.21e-05	0.0371833	0.40942	276	0.346498	0.384776	1.20713	dpoll	GLM	100000	55846581	56046581	1	55946581	55946639	NA	NA	NA	NA	2
PZA00265.6	3	55946581	9.05e-05	0.0300872	0.412186	279	0.164581	0.212378	4.83498	EarHT	GLM	100000	55846581	56046581	1	55946581	55946639	NA	NA	NA	NA	2
PZA03559.1	2	15810363	0.000588544	0.0486241	0.423695	249	0.060937	0.107228	0.930128	EarDia	GLM	100000	15710363	15910363	NA	NA	NA	Zm00001d002573	15738092	15739963	protein_coding	2
PZA03559.1	2	15810363	0.000588544	0.0486241	0.423695	249	0.060937	0.107228	0.930128	EarDia	GLM	100000	15710363	15910363	NA	NA	NA	Zm00001d002576	15881659	15882300	RING zinc finger protein-like	2
PZA03559.1	2	15810363	2.33e-05	0.0226844	0.426523	279	0.164581	0.220674	5.13774	EarHT	GLM	100000	15710363	15910363	NA	NA	NA	Zm00001d002573	15738092	15739963	protein_coding	2
PZA03559.1	2	15810363	2.33e-05	0.0226844	0.426523	279	0.164581	0.220674	5.13774	EarHT	GLM	100000	15710363	15910363	NA	NA	NA	Zm00001d002576	15881659	15882300	RING zinc finger protein-like	2
PHM1959.26	3	168443563	0.000118813	0.0202032	0.485944	249	0.060937	0.119343	1.04575	EarDia	GLM	100000	168343563	168543563	2	168443563	168443677	NA	NA	NA	NA	1
PHM904.21	7	69232215	0.000110624	0.0327078	0.322581	279	0.164581	0.21116	4.74204	EarHT	GLM	100000	69132215	69332215	NA	NA	NA	NA	NA	NA	NA	1
