## Supplementary Table S4 for "HAPPI GWAS: Holistic Analysis with Pre and Post Integration GWAS"

### Sheet: Sheet1
Supplementary Table S4. Effect of sample size and number of SNPs on commuting time of HAPPI GWAS for one trait in the Arabidopsis 1001 population.
# of individuals	# of SNPs	Run time for one trait
901	1057383	6 hr 39 min
450	1057383	6 hr 6 min
901	528691	2 hr 7 min
